# Automated single-cell omics end-to-end framework with data-driven batch inference

**DOI:** 10.1101/2023.11.01.564815

**Authors:** Yuan Wang, William Thistlethwaite, Alicja Tadych, Frederique Ruf-Zamojski, Daniel J Bernard, Antonio Cappuccio, Elena Zaslavsky, Xi Chen, Stuart C. Sealfon, Olga G. Troyanskaya

## Abstract

To facilitate single-cell multi-omics analysis and improve reproducibility, we present SPEEDI (Single-cell Pipeline for End to End Data Integration), a fully automated end-to-end framework for batch inference, data integration, and cell type labeling. SPEEDI introduces data-driven batch inference and transforms the often heterogeneous data matrices obtained from different samples into a uniformly annotated and integrated dataset. Without requiring user input, it automatically selects parameters and executes pre-processing, sample integration, and cell type mapping. It can also perform downstream analyses of differential signals between treatment conditions and gene functional modules. SPEEDI’s data-driven batch inference method works with widely used integration and cell-typing tools. By developing data-driven batch inference, providing full end-to-end automation, and eliminating parameter selection, SPEEDI improves reproducibility and lowers the barrier to obtaining biological insight from these valuable single-cell datasets. The SPEEDI interactive web application can be accessed at https://speedi.princeton.edu/.
