## Supplemental Table S1 for "Automated single-cell omics end-to-end framework with data-driven batch inference"

### Sheet: Table S1
Table S1. SPEEDI auto calibration of parameters. (Related to Figure 1)
Parameter	Reason for Filtering	Standard Filtering Practice	SPEEDI Approach
Genes per barcode	Very few genes in barcode indicates only ambient RNA is present and many genes in barcode indicates multiplets	Threshold chosen manually or based on number of median absolute deviations (MAD) from median value	Use of data-driven Kneedle algorithm to find threshold
Mitochondrial genes per barcode	High mitochondrial content in barcode indicates unhealthy, broken cell	Threshold chosen manually or based on number of median absolute deviations (MAD) from median value	Use of data-driven Kneedle algorithm to find threshold
Ribosomal RNA molecules per barcode	Very high ribosomal content can indicate unhealthy cell	Threshold chosen manually	Removal of cells with top 1% of ribosomal content in each sample's data
Hemoglobin per barcode	Measure of contamination in PBMC datasets	Threshold chosen manually	Removal of cells with top 1% of hemoglobin content in each sample's data (automatically removes any cells with 10% or greater hemoglobin content)
