## Supplemental Table S2 for "Automated single-cell omics end-to-end framework with data-driven batch inference"

### Sheet: Table S2
Table S2. Summary of cell type representations across all samples in the human lung atlas data compendium. (Related to Figure 2)
Sample ID	B cell	Basal 1	Basal 2	Ciliated	Dendritic cell	Endothelium	Fibroblast	Ionocytes	Lymphatic	Macrophage	Mast cell	Neutrophil_CD14_high	Neutrophils_IL1R2	Secretory	T/NK cell	Type 1	Type 2
1	9	0	0	0	17	157	5	0	0	101	0	6	438	2	142	0	27
2	11	0	4	65	230	0	46	0	0	15	60	1227	1	3	209	0	117
3	3	0	0	12	98	0	25	0	0	8	98	13	11	0	59	0	135
4	4	0	2	8	150	48	212	0	76	1828	0	7	0	5	4	0	1419
5	23	2	1	57	182	101	139	0	68	1105	50	88	15	2	190	0	356
6	2	0	0	0	495	12	51	0	0	1533	19	281	6	0	8	0	822
A1	5	530	355	488	32	36	5	3	0	1	0	1	0	388	1	0	0
A2	3	485	353	346	29	8	7	21	0	1	2	1	1	197	0	0	0
A3	1	260	200	487	5	26	3	9	1	1	0	1	0	232	0	0	0
A4	1	218	157	195	20	9	5	10	0	0	0	0	0	90	0	0	0
A5	26	13	1465	442	95	108	20	2	1	17	0	0	0	215	2	0	0
A6	15	464	535	622	14	123	11	1	0	4	0	1	0	619	1	0	0
B1	6	0	0	81	0	40	25	0	44	606	40	0	0	70	274	205	749
B2	16	0	0	211	0	76	32	0	126	1293	90	0	0	563	195	83	612
B3	17	0	0	136	0	162	124	0	22	911	162	0	0	68	189	86	34
B4	1211	0	0	5	0	82	23	0	3	68	368	0	0	5	523	50	15
