## Supplemental Table S3 for "Automated single-cell omics end-to-end framework with data-driven batch inference"

### Sheet: Table S5
Table S3. SPEEDI independently infers highly corresponding batch groups in paired scRNA-seq and scATAC-seq from mouse multiome data. (Related to Figure 4)
Mouse sample index	SPEEDI-inferred scRNA batch	SPEEDI-inferred scATAC batch
S1	1	1
S2	1	1
S3	1	1
S4	1	1
S5	1	1
S6	1	1
S7	1	1
S8	1	1
S9	1	3
S10	2	2
S11	2	2
S12	2	2
S13	2	2
S14	2	2
